# A three-dimensional histological cell atlas of the developing human brain

**DOI:** 10.1101/2024.12.17.628811

**Authors:** Jaikishan Jayakumar, Mohanasankar Sivaprakasam, Richa Verma, Mihail Bota, Jayaraj Joseph, Supriti Mulay, Jayaraman Kumutha, Chitra Srinivasan, S Suresh, S. Latha, Harish E Kumar, Aparna Bhaduri, Tomasz J. Nowakowski, Prasun K Roy, Stephen Savoia, Samik Banerjee, Daniel Tward, Partha P Mitra

## Abstract

The human brain is believed to contain a full complement of neurons by the time of birth together with a substantial amount of the connectivity architecture, even though a significant amount of growth occurs postnatally. The developmental process leading to this outcome is not well understood in humans in comparison with model organisms. Previous magnetic resonance imaging (MRI) studies give three-dimensional coverage but not cellular resolution. In contrast, sparsely sampled histological or spatial omics analyses have provided cellular resolution but not dense whole brain coverage. To address the unmet need to provide a quantitative spatiotemporal map of developing human brain at cellular resolution, we leveraged tape-transfer assisted serial section histology to obtain contiguous histological series and unbiased imaging with dense coverage. Interleaved 20μ thick Nissl and H&E series and MRI volumes are co-registered into multimodal reference volumes with 60μ isotropic resolution, together with atlas annotations and a stereotactic coordinate system based on skull landmarks. The histological atlas volumes have significantly more contrast and texture than the MRI volumes. We computationally detect cells brain-wide to obtain quantitative characterization of the cytoarchitecture of the developing brain at 13-14 and 20-21 gestational weeks, providing the first comprehensive regional cell counts and characterizing the differential growth of the different brain compartments. Morphological characteristics permit segmentation of cell types from histology. We detected and quantified brain-wide distribution of mitotic figures representing dividing cells, providing an unprecedented spatiotemporal atlas of proliferative dynamics in the developing human brain. Further, we characterized the abundance and distribution of Cajal-Retzius cells, a transient cell population that plays essential roles in organizing glutamatergic cortical neurons into layers. Together, our study provides an unprecedented quantitative window into the developing human brain and the reference volumes and coordinate space should be useful for integrating spatial omics data sets with dense histological context.
