## Supplementary material for "A three-dimensional histological cell atlas of the developing human brain": Regional Cell Counts

### Sheet: Sheet1
Region	Acronym	Counts GW13	Vol(mm^3) GW13	Counts GW21	Vol(mm^3) GW21	countratio	volratio
cortical plate	CP	7.28261e+08	811.675	5.31275e+09	7912.48	7.29512	9.74834
intermediate zone	IZ	7.99495e+08	1420.89	3.82911e+09	9617.03	4.78941	6.76832
subplate zone	SP	7.72845e+08	1641.8	2.65423e+09	12531.4	3.43436	7.63271
'Ganglionic eminence (VZ in basal nuclei)'	GE	3.12454e+08	267.051	1.72978e+09	1586.42	5.53611	5.94052
subventricular zone	SZ	2.52369e+08	257.145	9.53684e+08	1103.46	3.77893	4.29119
marginal zone	MZ	1.66344e+07	181.485	2.65039e+08	1187.12	15.9332	6.54111
'putamen'	Pu	6.36061e+07	138.997	2.58625e+08	583.435	4.06604	4.19745
'caudate nucleus'	Ca	3.8653e+07	61.7651	2.4206e+08	381.312	6.26239	6.17359
'thalamus'	THM	6.60525e+07	297.504	1.9692e+08	802.399	2.98126	2.69711
inner granular cell zone of lateral hemisphere	CbLTi	3.83082e+07	104.94	1.39277e+08	479.752	3.63569	4.57168
ventricular zone	VZ	2.4599e+08	197.367	1.23798e+08	120.888	0.503266	0.612504
white matter of the forebrain	fwm	7.69129e+06	67.1559	8.83868e+07	462.098	11.4918	6.88098
Purkinje cell zone of lateral hemisphere	CbLTp	0	0	7.16958e+07	154.423	0	0
internal capsule	ic	2.47028e+07	125.215	7.07028e+07	524.338	2.86214	4.18751
Subpial granular zone	SG	6.10117e+06	42.9018	6.58902e+07	162.315	10.7996	3.7834
'pons'	Pn	1.74556e+07	79.3559	6.58589e+07	260.369	3.77295	3.28103
fornix	fx	5.38273e+06	35.1504	6.44622e+07	345.124	11.9758	9.81851
'hypothalamus'	HTH	1.86541e+07	77.8393	6.23122e+07	240.23	3.3404	3.08623
myelencephalon (medulla oblongata)	Mo	1.64939e+07	106.215	5.83657e+07	228.058	3.53862	2.14714
'piriform-entorhinal-amygdaloid area'	PEA	1.09093e+07	41.7692	5.80496e+07	240.896	5.3211	5.76733
'CP in insular neocortex'	iCP	0	0	5.68042e+07	95.0209	0	0
'CP in entorhinal cortex'	CPEC	0	0	5.63082e+07	147.215	0	0
'hippocampus (hippocampal formation)'	HIP	3.30428e+07	72.6337	5.49611e+07	171.223	1.66333	2.35735
'amygdaloid complex'	AMY	1.14904e+07	30.9054	4.61015e+07	148.327	4.01217	4.79941
optic tract	ot	2.09607e+07	33.4704	4.34983e+07	86.4603	2.07524	2.58318
'midbrain tegmentum'	MTg	1.92788e+07	138.442	4.30821e+07	226.013	2.23469	1.63255
'superior colliculus'	SC	2.53247e+07	97.358	3.84875e+07	176.68	1.51976	1.81474
'claustrum'	Cla	4.63124e+06	13.6415	3.83236e+07	182.861	8.27503	13.4048
'CP in subicular cortex'	CPsub	0	0	3.74409e+07	91.0481	0	0
external capsule	extC	1.53049e+06	7.13764	3.71203e+07	178.405	24.2539	24.995
'medial nuclear complex of thalamus'	MNC	0	0	3.49717e+07	144.261	0	0
corpus callosum	cc	1.33071e+06	18.3218	3.43019e+07	538.766	25.7771	29.4058
pontine tegmentum	PnTg	0	0	3.1855e+07	167.439	0	0
'globus pallidus'	GP	5.2553e+06	34.5277	2.9561e+07	191.561	5.62499	5.54804
'striatum'	STR	756254	1.09937	2.86249e+07	45.4466	37.8509	41.3387
'perifornical gray zone'	PFG	3.14481e+06	4.5712	2.78311e+07	45.3367	8.84986	9.91791
white matter of the hindbrain	hwm	6.08007e+06	76.1888	2.60938e+07	179.812	4.29169	2.36008
external granular (germinal) zone of lateral hemisphere	CbLTe	3.5182e+06	5.68591	2.47858e+07	41.1392	7.04502	7.23529
'indusium griseum'	IG	2.19275e+06	6.67631	2.4474e+07	68.4802	11.1613	10.2572
'nucleus accumbens'	NAC	903195	2.03629	2.37929e+07	42.8348	26.343	21.0357
'basal nuclei (basal ganglia)'	BN	1.36623e+07	31.1393	2.29904e+07	117.885	1.68277	3.78572
cerebellar hemisphere	CBH	0	0	2.29209e+07	47.4783	0	0
head of the caudate	CaH	0	0	2.26874e+07	29.5764	0	0
'reticular nucleus of thalamus'	R	2.65897e+06	18.3792	2.0227e+07	119.1	7.60709	6.48015
spinal cord	SpC	1.97189e+06	7.53779	1.63197e+07	54.8045	8.27619	7.27064
'basal forebrain'	BF	9.90217e+06	47.8356	1.55291e+07	61.2613	1.56825	1.28066
'periaqueductal gray substance'	PAG	7.55028e+06	8.7334	1.47924e+07	13.2286	1.95919	1.51471
'bed nucleus of stria terminalis'	BNST	4.273e+06	18.495	1.31786e+07	40.403	3.08415	2.18453
'septal nuclei'	SEP	7.12034e+06	40.6721	1.30143e+07	65.3731	1.82776	1.60732
marginal zone of lateral hemisphere	CbLTm	2.09056e+06	8.79475	1.27047e+07	50.9223	6.07718	5.79008
gray matter of the hindbrain	HGM	0	0	1.198e+07	51.3323	0	0
white matter of the midbrain	mwm	650727	8.88978	1.15242e+07	76.4084	17.7097	8.59509
inferior olive	IO	2.1367e+06	14.634	1.03312e+07	51.3174	4.8351	3.50673
'dorsal thalamus'	DTH	0	0	9.49706e+06	37.1768	0	0
surface structures of midbrain	MSS	0	0	9.44265e+06	20.2491	0	0
'SP in subicular cortex'	SPsub	0	0	9.25405e+06	39.8402	0	0
'entorhinal cortex'	EC	0	0	9.03638e+06	28.2242	0	0
'pontine nucleus'	PN	1.2364e+07	25.1138	8.68122e+06	35.7392	0.702135	1.42309
stria terminallis	st	1.67721e+06	13.2507	8.45098e+06	12.4497	5.03871	0.939555
'substantia nigra'	SN	683598	4.66622	8.24269e+06	38.0231	12.0578	8.1486
'parahippocampal gyrus'	PHG	5.54447e+06	16.1212	7.50871e+06	26.0144	1.35427	1.61367
basilar part of pons	PnBa	0	0	7.46524e+06	30.5303	0	0
'nucleus of the field of Forel'	FF	1.78421e+06	10.077	6.95417e+06	39.7052	3.89761	3.94016
'MZ in allocortex'	alMZ	0	0	6.47448e+06	43.3683	0	0
cerebral peduncle (crus cerebri)	cpd	0	0	6.41554e+06	101.3	0	0
'MZ in subicular cortex'	MZsub	0	0	6.10559e+06	49.4535	0	0
'pretectal region'	PTR	3.46536e+06	15.8426	5.989e+06	31.7822	1.72825	2.00612
'CP in parasubicular cortex'	CPpas	0	0	5.29805e+06	4.26574	0	0
'epithalamus'	ETH	2.96379e+06	9.86119	4.91273e+06	14.4096	1.65758	1.46125
ventricular (germinal) zone of lateral hemisphere	CBlTv	295887	0.467536	4.76481e+06	7.12875	16.1035	15.2475
'piriform cortex'	Pir	4.73914e+06	24.8763	4.41482e+06	19.1659	0.931566	0.770448
'IZ in subicular cortex'	IZsub	0	0	4.18318e+06	22.1168	0	0
'zona incerta'	ZI	2.02189e+06	12.6534	3.6076e+06	23.8356	1.78427	1.88373
anterior commisure	ac	1.06942e+06	10.2701	3.5257e+06	36.9755	3.29685	3.60029
'caudate-putamen cell bridges'	CaPu	194474	0.519943	3.27049e+06	9.32494	16.8171	17.9345
'pineal body'	Pin	269034	0.31805	3.262e+06	2.6855	12.1248	8.44364
'rostral migratory stream'	RMS	518168	3.19169	2.85088e+06	6.54756	5.50185	2.05144
Hippocampal formation	HiF	9.33029e+06	24.1288	2.81868e+06	7.70333	0.302099	0.319259
red nucleus	RN	1.18028e+06	5.08745	2.71612e+06	11.7101	2.30125	2.30177
pulvinar of thalamus	Pul	0	0	2.65671e+06	14.4818	0	0
opticnerve	on	0	0	1.91838e+06	5.06905	0	0
'MZ in insular neocortex'	iMZ	0	0	1.66364e+06	12.7872	0	0
pyramidal decussation	xpy	0	0	1.65511e+06	22.3267	0	0
'other nuclei in medullary tegmentum'	XMoTg	292186	0.366086	1.53523e+06	4.60063	5.25427	12.5671
'medial subdivision of central nucleus'	CeM	0	0	1.40605e+06	6.9121	0	0
'subcommissural organ'	SCO	0	0	1.35031e+06	1.98359	0	0
posterior commisure	poc	175701	1.02764	1.26707e+06	5.52724	7.21152	5.37857
pyramidal part of medulla oblongata	MoPy	0	0	890106	15.3886	0	0
interpeduncular nucleus	IP	236953	0.624531	819437	2.94978	3.45822	4.72319
corticopontine fibers midbrain portion	cpn-m	0	0	652572	14.8007	0	0
'gray matter of forebrain'	FGM	116073	0.307196	599639	0.448316	5.16604	1.45938
optic chiasm	oc	103052	1.69293	596058	2.78175	5.78404	1.64316
'IZ in allocortex'	alIZ	0	0	572734	2.2189	0	0
'subcallosal gray zone'	ScG	0	0	467601	2.56132	0	0
facial nucleus	7N	0	0	252416	0.956254	0	0
afferent nuclei of cranial nerves in pons	PnAN	0	0	205571	0.842329	0	0
median aperture (foramen of Magendie)	ma4V	0	0	117805	0.194913	0	0
white matter of the spinal cord	swm	0	0	29831	1.46415	0	0
olfactory recess	olr	62511.1	1.83579	10403.6	0.294185	0.166429	0.160249
'SG in allocortex'	alSG	0	0	0	1.86515	0	0
'subthalamus'	SubTH	0	0	0	25.2025	0	0
external granular (germinal) zone of the vermis	VeTe	5.78227e+06	15.9753	0	15.9001	0	0.995292
marginal zone of the vermis	VeTm	739885	3.21677	0	24.7794	0	7.7032
ventricular (germinal) zone of the vermis	VeTv	614919	0.794596	0	10.7478	0	13.5261
Purkinje cell zone of the vermis	VeTp	0	0	0	60.4122	0	0
inner granular cell zone of the vermis	VeTi	1.57575e+07	40.0669	0	147.77	0	3.68809
cerebellar deep nuclei	CbDN	4.8834e+06	20.268	0	97.1763	0	4.79457
subthalamic nucleus	STH	487425	3.05438	0	1.43087	0	0.468464
insular neocortex	ICx	0	0	0	0	0	0
transient structures of forebrain	FTS	1.56709e+07	44.1071	0	0	0	0
transient cell zone in external capsule	Tcete	940718	3.73499	0	0	0	0
superior cerebellar peduncle (brachium conjunctivum)	scp	8.9552e+06	8.1678	0	0	0	0
Pellucidum	Pell	970810	4.71446	0	0	0	0
rhomboidal lip	RhL	1.4643e+06	6.50509	0	0	0	0
cortico-pontine fibers, pontine part	cpn	323658	1.27631	0	0	0	0
diagonal band	dib	125274	0.662711	0	0	0	0
stria medullaris of thalamus	smt	192935	1.45359	0	0	0	0
stria medullaris of thalamus	cor	3625.44	0.0224848	0	0	0	0
interpedunculotegmental tract	iptg	187300	1.30752	0	0	0	0
